# Genome-scale perturbation signatures from primary human CD4^+^ T cells improve genetics-based prioritization of immune drug targets

**DOI:** 10.64898/2026.09.12.748195

**Authors:** Alexander L. Han, Max Slotnik, David A. Fox, Ryan S. Dhindsa, Johann E. Gudjonsson, J Michelle Kahlenberg, Joshua Welch

## Abstract

While human genetic evidence improves drug program success, target selection largely relies on associational features. Even functional features are mainly observational, capturing disease associations rather than the consequence of perturbing genes in the disease-relevant human cell type. To move beyond association, we present IGNITE (Immune Genomics and fuNctional Integration for Target Enrichment), a framework that prioritizes immune drug targets by integrating human genetic priors with features from genome-scale perturb-seq in 22 million primary human CD4^+^ T cells and polarized T-helper subset differential expression. IGNITE is a semi-supervised machine learning model that applies positive-unlabeled learning to approved immune targets, then ranks 19,502 protein-coding genes to prioritize new candidates. In 727 in-trial genes held out from training, functional genomics increased target enrichment among the top 50 nominations from 2.7- to 4.8-fold for immune trial targets at any phase, and from 4.5- to 5.9-fold for targets in Phase III. These performance gains were immune-specific, as IGNITE outperformed genetic comparators on predicting immune-exclusive targets but not on cardiac-exclusive targets. Using temporal validation with labels frozen in 2014, IGNITE outperformed the genetics-only model in ranking 134 genes that subsequently entered immune trials. The functional genomics layer also surfaced two novel, pharmacologically tractable candidates, *ELOVL6* and *RUVBL1*, elevating their rankings from outside the top 1,000 into the top 50. These findings highlight that perturbational signatures in the disease-relevant human cell type harbor target-relevant signals beyond human genetics, offering a generalizable route to indication-specific prioritization as perturbation atlases expand. Full IGNITE scores are publicly available at https://ignite.eecs.umich.edu/
