## Supplementary Table 2 for "Genome-scale perturbation signatures from primary human CD4^+^ T cells improve genetics-based prioritization of immune drug targets"

feature	block	condition	type	definition	observed_rho	n_nonmissing	pct_nonmissing	imputation	source	imp_mean	imp_sd
lof.oe_ci.upper	genetic		continuous	LOEUF, the upper bound of the 90% CI on the observed/expected ratio of loss-of-function variants. Lower means more constrained.	-0.5671	17960	92.09	training-row median within each bagging iteration; zero if entirely missing within a fit	gnomAD v4.1.0 gene constraint metrics	0.0581349641643464	0.0134525280344978
mis.z_score	genetic		continuous	Missense constraint Z-score: depletion of missense variation relative to expectation.	0.7258	19427	99.62	training-row median within each bagging iteration; zero if entirely missing within a fit	gnomAD v4.1.0 gene constraint metrics	0.1273368675261736	0.0172505175142151
IEI	genetic		binary	Binary membership of the inborn-errors-of-immunity gene list.	0.2476	19502	100.0	not imputed (no missing values)	IUIS inborn-errors-of-immunity gene list	0.122321073487401	0.0148799084447882
gwas_score	genetic		continuous	Per-gene GWAS association score for immune indications. Distinct from the broader OT_genetic_immune comparator, and 54-64% zero-inflated by drug-status group.	0.2569	19502	100.0	not imputed (no missing values)	Open Targets Platform 26.06, immune-indication GWAS score	0.0644949806295335	0.0090774712209703
gene_burden_score	genetic		continuous	Per-gene rare-variant burden association score for immune indications. Distinct from gwas_score, which aggregates common-variant credible sets from the same platform release. Fully observed but 99.6% zero-inflated: 85 of 19,502 genes carry a non-zero score, so a zero records absence of burden evidence rather than absence of measurement.	0.0495	19502	100.0	not imputed (no missing values)	Open Targets Platform 26.06, gene_burden datasource	0.0001314361020922	0.001854134390412
zscore_Th1	observational		continuous	Differential-expression z-score, Th1-polarized versus resting Th0.	0.0641	9944	50.99	training-row median within each bagging iteration; zero if entirely missing within a fit	Zhu, Dann et al. 2025 (bioRxiv), Th-vs-Th0 differential expression	0.0478450922016054	0.0097855529875644
zscore_Th2	observational		continuous	Differential-expression z-score, Th2-polarized versus resting Th0.	0.0286	9944	50.99	training-row median within each bagging iteration; zero if entirely missing within a fit	Zhu, Dann et al. 2025 (bioRxiv), Th-vs-Th0 differential expression	0.043082824954763	0.0068835610137935
zscore_Th17	observational		continuous	Differential-expression z-score, Th17-polarized versus resting Th0.	-0.1406	9949	51.02	training-row median within each bagging iteration; zero if entirely missing within a fit	Zhu, Dann et al. 2025 (bioRxiv), Th-vs-Th0 differential expression	0.0510704920999705	0.0097955127944353
zscore_Treg	observational		continuous	Differential-expression z-score, Treg-polarized versus resting Th0.	-0.034	9944	50.99	training-row median within each bagging iteration; zero if entirely missing within a fit	Zhu, Dann et al. 2025 (bioRxiv), Th-vs-Th0 differential expression	0.0475342017784714	0.0085111281163563
expected_n_regulators_residuals	perturbational	across-condition summary (mean of 3)	continuous	Trans-regulatory burden. The incoming-regulator count (perturbations significantly moving the gene's expression) is regressed on log10 mean expression with a Poisson GLM per condition; the residual is burden in excess of what expression predicts. The three condition-specific residuals are averaged into one value before modelling.	0.4351	10268	52.65	training-row median within each bagging iteration; zero if entirely missing within a fit	Zhu, Dann et al. 2025 (bioRxiv), genome-scale CD4+ T-cell perturb-seq screen	0.0608140202984213	0.0104668886483411
polar_coef_rank_Rest	perturbational	Rest	continuous	Ranked polarization coefficient from the perturbation screen, at rest.	0.0822	3830	19.64	training-row median within each bagging iteration; zero if entirely missing within a fit	Zhu, Dann et al. 2025 (bioRxiv), genome-scale CD4+ T-cell perturb-seq screen	0.0387764637358486	0.0104856127617936
polar_coef_rank_Stim8hr	perturbational	Stim8hr	continuous	Ranked polarization coefficient from the perturbation screen, after 8 h stimulation.	0.0593	3919	20.1	training-row median within each bagging iteration; zero if entirely missing within a fit	Zhu, Dann et al. 2025 (bioRxiv), genome-scale CD4+ T-cell perturb-seq screen	0.0341241008089855	0.0106238505754361
polar_coef_rank_Stim48hr	perturbational	Stim48hr	continuous	Ranked polarization coefficient from the perturbation screen, after 48 h stimulation.	-0.0172	3813	19.55	training-row median within each bagging iteration; zero if entirely missing within a fit	Zhu, Dann et al. 2025 (bioRxiv), genome-scale CD4+ T-cell perturb-seq screen	0.0365350316581316	0.009530390254721
polar_rank_range	perturbational	across-condition summary (range of 3)	continuous	Range of the three polarization-coefficient ranks across conditions.	-0.1294	3986	20.44	training-row median within each bagging iteration; zero if entirely missing within a fit	Zhu, Dann et al. 2025 (bioRxiv), genome-scale CD4+ T-cell perturb-seq screen	0.0427400934603065	0.0112638100416365
n_sig_regulated_cytokines_Rest	perturbational	Rest	continuous	Count of cytokines significantly regulated by perturbation of the gene, at rest.	0.0124	11485	58.89	training-row median within each bagging iteration; zero if entirely missing within a fit	Zhu, Dann et al. 2025 (bioRxiv), genome-scale CD4+ T-cell perturb-seq screen	0.017719525238499	0.021782398316325
n_sig_regulated_cytokines_Stim8hr	perturbational	Stim8hr	continuous	Count of cytokines significantly regulated by perturbation of the gene, after 8 h stimulation.	0.0202	11485	58.89	training-row median within each bagging iteration; zero if entirely missing within a fit	Zhu, Dann et al. 2025 (bioRxiv), genome-scale CD4+ T-cell perturb-seq screen	0.0174373500049114	0.0211834489024412
n_sig_regulated_cytokines_Stim48hr	perturbational	Stim48hr	continuous	Count of cytokines significantly regulated by perturbation of the gene, after 48 h stimulation.	0.0277	11485	58.89	training-row median within each bagging iteration; zero if entirely missing within a fit	Zhu, Dann et al. 2025 (bioRxiv), genome-scale CD4+ T-cell perturb-seq screen	0.014220007302938	0.0165758296206122
has_cytokine	perturbational	across-condition summary (coverage)	binary	Coverage indicator: whether any cytokine was measured for the gene. Cytokine and cytokine-receptor coverage are coincident in this matrix (identical 11,485 genes).	0.0534	19502	100.0	not imputed (no missing values)	Zhu, Dann et al. 2025 (bioRxiv), genome-scale CD4+ T-cell perturb-seq screen	0.0462082636822015	0.0095885053844133
n_sig_regulated_cytokine_receptors_Rest	perturbational	Rest	continuous	Count of cytokine receptors significantly regulated by perturbation of the gene, at rest.	0.0293	11485	58.89	training-row median within each bagging iteration; zero if entirely missing within a fit	Zhu, Dann et al. 2025 (bioRxiv), genome-scale CD4+ T-cell perturb-seq screen	0.0160323395661544	0.0196888841249039
n_sig_regulated_cytokine_receptors_Stim8hr	perturbational	Stim8hr	continuous	Count of cytokine receptors significantly regulated by perturbation of the gene, after 8 h stimulation.	0.0668	11485	58.89	training-row median within each bagging iteration; zero if entirely missing within a fit	Zhu, Dann et al. 2025 (bioRxiv), genome-scale CD4+ T-cell perturb-seq screen	0.0471611973988183	0.039156460441781
n_sig_regulated_cytokine_receptors_Stim48hr	perturbational	Stim48hr	continuous	Count of cytokine receptors significantly regulated by perturbation of the gene, after 48 h stimulation.	0.0138	11485	58.89	training-row median within each bagging iteration; zero if entirely missing within a fit	Zhu, Dann et al. 2025 (bioRxiv), genome-scale CD4+ T-cell perturb-seq screen	0.0112105848593637	0.0181094344311931
reg_burden_sig_Rest	perturbational	Rest	binary	Flag for a significant lymphocyte-count loss-of-function burden correlation, at rest.	0.0262	10268	52.65	training-row median within each bagging iteration; zero if entirely missing within a fit	Zhu, Dann et al. 2025 (bioRxiv), genome-scale CD4+ T-cell perturb-seq screen	0.012252207705751	0.0169811567967206
reg_burden_sig_Stim8hr	perturbational	Stim8hr	binary	Flag for a significant lymphocyte-count loss-of-function burden correlation, after 8 h stimulation.	0.0782	10268	52.65	training-row median within each bagging iteration; zero if entirely missing within a fit	Zhu, Dann et al. 2025 (bioRxiv), genome-scale CD4+ T-cell perturb-seq screen	0.0122703954693861	0.0172397143890891
reg_burden_sig_Stim48hr	perturbational	Stim48hr	binary	Flag for a significant lymphocyte-count loss-of-function burden correlation, after 48 h stimulation.	0.1147	10268	52.65	training-row median within each bagging iteration; zero if entirely missing within a fit	Zhu, Dann et al. 2025 (bioRxiv), genome-scale CD4+ T-cell perturb-seq screen	0.0305464870762079	0.0177035340354412
