## Supplementary Table 5 for "Genome-scale perturbation signatures from primary human CD4^+^ T cells improve genetics-based prioritization of immune drug targets"

### Sheet: Genetic vs functional genomic
genetic	fg	n	rho	p	shared_var_pct
lof.oe_ci.upper	zscore_Th1	9699	-0.028301989581603838	0.00531200430131178	0.08010026142772123
lof.oe_ci.upper	zscore_Th2	9699	0.01257068521774913	0.21575520574083998	0.015802212684373648
lof.oe_ci.upper	zscore_Th17	9710	-0.008860199892063441	0.38267239093217587	0.007850314212732102
lof.oe_ci.upper	zscore_Treg	9699	0.027695748244610786	0.006376870700293067	0.07670544708288614
lof.oe_ci.upper	expected_n_regulators_residuals	10101	0.09779647662083278	6.765260793730193e-23	0.9564150839449093
lof.oe_ci.upper	polar_coef_rank_Rest	3775	-0.02044582043452662	0.20914226270297057	0.04180315732409062
lof.oe_ci.upper	polar_coef_rank_Stim8hr	3866	-0.026385151047273663	0.10094094547413267	0.06961761957874464
lof.oe_ci.upper	polar_coef_rank_Stim48hr	3759	-0.027895670949066583	0.08725355584085802	0.07781684576985973
lof.oe_ci.upper	polar_rank_range	3931	-0.016161686817466162	0.31103900921958205	0.02612001207858595
lof.oe_ci.upper	n_sig_regulated_cytokines_Rest	11257	-0.04637647665544208	8.540172295229168e-07	0.21507775869727647
lof.oe_ci.upper	n_sig_regulated_cytokines_Stim8hr	11257	-0.07317142067812835	7.666459204530998e-15	0.5354056804055629
lof.oe_ci.upper	n_sig_regulated_cytokines_Stim48hr	11257	-0.0886156937932862	4.531190554726466e-21	0.7852741186465461
lof.oe_ci.upper	has_cytokine	17960	-0.1441471800490898	5.434887910734056e-84	2.0778409516104714
lof.oe_ci.upper	n_sig_regulated_cytokine_receptors_Rest	11257	-0.09824227613216242	1.5038937523621185e-25	0.9651544819628051
lof.oe_ci.upper	n_sig_regulated_cytokine_receptors_Stim8hr	11257	-0.10243975409485143	1.2014047554617553e-27	1.049390321901363
lof.oe_ci.upper	n_sig_regulated_cytokine_receptors_Stim48hr	11257	-0.0789957075773584	4.7166168758230917e-17	0.6240321815647518
lof.oe_ci.upper	reg_burden_sig_Rest	10101	0.00264090044409652	0.7907106074800765	0.0006974355155629196
lof.oe_ci.upper	reg_burden_sig_Stim8hr	10101	0.007232850692032541	0.467319058962843	0.005231412913323561
lof.oe_ci.upper	reg_burden_sig_Stim48hr	10101	0.0012478397041542136	0.9002092041155538	0.00015571039272636752
mis.z_score	zscore_Th1	9942	-0.0018784287933124844	0.8514458403412051	0.0003528494731545396
mis.z_score	zscore_Th2	9942	0.004482890933708592	0.6549232865863218	0.0020096311123526693
mis.z_score	zscore_Th17	9948	-0.0031175281669781844	0.7558744509954485	0.0009718981871902359
mis.z_score	zscore_Treg	9942	-0.026714301658772713	0.007726068337586884	0.07136539131159066
mis.z_score	expected_n_regulators_residuals	10267	-0.07960189525193058	6.605621350045286e-16	0.6336461727699327
mis.z_score	polar_coef_rank_Rest	3828	0.00544281158162224	0.7363854330550333	0.0029624197913041186
mis.z_score	polar_coef_rank_Stim8hr	3917	0.018149637834774485	0.25610594320289204	0.032940935353347744
mis.z_score	polar_coef_rank_Stim48hr	3811	0.013980038276784455	0.388251341663101	0.019544147022035847
mis.z_score	polar_rank_range	3984	0.018785804497072935	0.23583068249990727	0.03529064506022457
mis.z_score	n_sig_regulated_cytokines_Rest	11474	0.05163124244118267	3.1361737625567864e-08	0.2665785196020182
mis.z_score	n_sig_regulated_cytokines_Stim8hr	11474	0.059390675170924764	1.9318427691436895e-10	0.3527252297258299
mis.z_score	n_sig_regulated_cytokines_Stim48hr	11474	0.07053589058070614	3.903336411019457e-14	0.49753118600133495
mis.z_score	has_cytokine	19427	0.17276883182786903	4.969487505661538e-130	2.984906925116649
mis.z_score	n_sig_regulated_cytokine_receptors_Rest	11474	0.08956374977582574	7.11152833653502e-22	0.8021665273906724
mis.z_score	n_sig_regulated_cytokine_receptors_Stim8hr	11474	0.07824400841160911	4.7308332328418997e-17	0.6122124852315957
mis.z_score	n_sig_regulated_cytokine_receptors_Stim48hr	11474	0.0643506204425145	5.221151866074417e-12	0.41410023513365646
mis.z_score	reg_burden_sig_Rest	10267	0.005260864460277436	0.5940320437475723	0.0027676694869410196
mis.z_score	reg_burden_sig_Stim8hr	10267	-0.007215604612935594	0.46474840855176597	0.005206494993021743
mis.z_score	reg_burden_sig_Stim48hr	10267	0.001214478187242475	0.9020726285956551	0.0001474957267287768
IEI	zscore_Th1	9944	0.013424497534006407	0.1807082088804589	0.01802171340405441
IEI	zscore_Th2	9944	-0.04260372601784868	2.1394025444535038e-05	0.18150774706039166
IEI	zscore_Th17	9949	-0.06069370864864769	1.3722670852002433e-09	0.3683726269526932
IEI	zscore_Treg	9944	-0.007234356891191797	0.4707089795955949	0.005233591962913425
IEI	expected_n_regulators_residuals	10268	0.06481447727587951	4.903462042990419e-11	0.4200916464545501
IEI	polar_coef_rank_Rest	3830	-0.01883105976710871	0.2439701901845939	0.03546088119524204
IEI	polar_coef_rank_Stim8hr	3919	-0.030500610496694395	0.05623220364158832	0.09302872406710642
IEI	polar_coef_rank_Stim48hr	3813	-0.038185156304671924	0.018373647718289515	0.1458106162012226
IEI	polar_rank_range	3986	-0.052650072735171506	0.0008831888340106893	0.277203015901885
IEI	n_sig_regulated_cytokines_Rest	11485	0.012391413963260893	0.1842208485988723	0.015354714000889705
IEI	n_sig_regulated_cytokines_Stim8hr	11485	0.0631417257194018	1.2631328163197988e-11	0.39868775268241663
IEI	n_sig_regulated_cytokines_Stim48hr	11485	0.05348668937758856	9.719748710280534e-09	0.2860825940574645
IEI	has_cytokine	19502	0.0695909192757024	2.2566650355931666e-22	0.48428960456373293
IEI	n_sig_regulated_cytokine_receptors_Rest	11485	0.03672423616259965	8.265597322792212e-05	0.13486695217263917
IEI	n_sig_regulated_cytokine_receptors_Stim8hr	11485	0.0840762010867831	1.7922332064820566e-19	0.7068807589185188
IEI	n_sig_regulated_cytokine_receptors_Stim48hr	11485	0.07235429114901071	8.267994695141482e-15	0.5235143447675809
IEI	reg_burden_sig_Rest	10268	0.011949101038246108	0.22600586189211494	0.014278101562221422
IEI	reg_burden_sig_Stim8hr	10268	0.04111186656520818	3.0840876692091254e-05	0.16901855724754825
IEI	reg_burden_sig_Stim48hr	10268	0.022055965776845873	0.02542024289729124	0.04864656263493963
gwas_score	zscore_Th1	9944	0.045414030140551294	5.88617257458947e-06	0.20624341336069013
gwas_score	zscore_Th2	9944	-0.041185658703028365	3.986780355148007e-05	0.1696258482802336
gwas_score	zscore_Th17	9949	-0.012379167068735061	0.21696148345593225	0.015324377731565461
gwas_score	zscore_Treg	9944	0.0434631075317594	1.4534467174015752e-05	0.18890417163172807
gwas_score	expected_n_regulators_residuals	10268	0.09333779833835514	2.6027596349627485e-21	0.8711944598651451
gwas_score	polar_coef_rank_Rest	3830	-0.020861639836736803	0.19677886253788715	0.0435208016677724
gwas_score	polar_coef_rank_Stim8hr	3919	-0.0005359125906637408	0.9732452000124786	2.8720230483192224e-05
gwas_score	polar_coef_rank_Stim48hr	3813	0.001711010684541997	0.9158842685385129	0.00029275575626168735
gwas_score	polar_rank_range	3986	0.01833304180457456	0.24719608467803067	0.03361004218082785
gwas_score	n_sig_regulated_cytokines_Rest	11485	0.016848519836469206	0.07098782282479081	0.02838726206798963
gwas_score	n_sig_regulated_cytokines_Stim8hr	11485	0.023743036032241652	0.010940999790776855	0.05637317600283255
gwas_score	n_sig_regulated_cytokines_Stim48hr	11485	0.023258732732593424	0.012679023339889656	0.05409686483262128
gwas_score	has_cytokine	19502	0.07016337482242578	1.0222453184040429e-22	0.49228991664722116
gwas_score	n_sig_regulated_cytokine_receptors_Rest	11485	0.0034717635529879997	0.709875798324069	0.001205314216785586
gwas_score	n_sig_regulated_cytokine_receptors_Stim8hr	11485	0.044264497004261924	2.0793923765973457e-06	0.1959345695040313
gwas_score	n_sig_regulated_cytokine_receptors_Stim48hr	11485	0.004165791578711723	0.6553131853695685	0.001735381947726551
gwas_score	reg_burden_sig_Rest	10268	0.02903924801577319	0.0032521388903704552	0.0843277925321587
gwas_score	reg_burden_sig_Stim8hr	10268	0.022963836560268288	0.019966581124320003	0.052733778956671445
gwas_score	reg_burden_sig_Stim48hr	10268	0.019273579739084057	0.0508246393483908	0.037147087595883144
gene_burden_score	zscore_Th1	9944	-0.006367004386805677	0.5255316030182609	0.004053874486160273
gene_burden_score	zscore_Th2	9944	-0.011193195869122805	0.2643897178606829	0.01252876337645478
gene_burden_score	zscore_Th17	9949	-0.021976589262590468	0.02837683380315465	0.048297047561660665
gene_burden_score	zscore_Treg	9944	-0.0020087369685292266	0.8412573164836434	0.0004035024208735987
gene_burden_score	expected_n_regulators_residuals	10268	0.02267864226514805	0.02155789416312481	0.05143208149905596
gene_burden_score	polar_coef_rank_Rest	3830	0.018816589189558	0.244332806062997	0.035406402872859094
gene_burden_score	polar_coef_rank_Stim8hr	3919	0.01271543866110222	0.42615464516219853	0.016168238034425304
gene_burden_score	polar_coef_rank_Stim48hr	3813	0.01974997529352878	0.22274171882930502	0.03900615240949973
gene_burden_score	polar_rank_range	3986	-0.006982647063073973	0.6594193613194085	0.0048757360007455584
gene_burden_score	n_sig_regulated_cytokines_Rest	11485	0.011060207903798434	0.23593497379482517	0.012232819887524534
gene_burden_score	n_sig_regulated_cytokines_Stim8hr	11485	-0.008283389372832371	0.3747378513877501	0.0068614539501952254
gene_burden_score	n_sig_regulated_cytokines_Stim48hr	11485	-0.004477063272605718	0.6314062287057589	0.0020044095546915023
gene_burden_score	has_cytokine	19502	0.017314850428181826	0.015604467301447869	0.029980404535030838
gene_burden_score	n_sig_regulated_cytokine_receptors_Rest	11485	0.0022421263858998872	0.8101298215750269	0.000502713073034849
gene_burden_score	n_sig_regulated_cytokine_receptors_Stim8hr	11485	0.003242567616565105	0.7282436039019174	0.0010514244747996705
gene_burden_score	n_sig_regulated_cytokine_receptors_Stim48hr	11485	-0.009050777952340596	0.3321118454914083	0.008191658154257464
gene_burden_score	reg_burden_sig_Rest	10268	0.012738467197854146	0.19680820264540344	0.016226854655080607
gene_burden_score	reg_burden_sig_Stim8hr	10268	0.011813741962838	0.2313081250781966	0.013956449916451943
gene_burden_score	reg_burden_sig_Stim48hr	10268	0.0022306591204631363	0.8211952020818469	0.0004975840111705373

### Sheet: Among genetic priors
feature_1	feature_2	axis_1	axis_2	relation	n	spearman_rho	spearman_p	pearson_r	shared_variance_pct_spearman
gnomAD LOEUF	IEI gene membership	evolutionary constraint	rare-variant (curated)	cross-axis	17960	-0.0554	1.13e-13	-0.036	0.31
gnomAD LOEUF	rare-variant burden score	evolutionary constraint	rare-variant (burden)	cross-axis	17960	-0.0105	1.60e-01	-0.0019	0.01
gnomAD LOEUF	immune-GWAS score	evolutionary constraint	common-variant	cross-axis	17960	-0.1148	8.72e-54	-0.0742	1.32
gnomAD missense z	IEI gene membership	evolutionary constraint	rare-variant (curated)	cross-axis	19427	0.0439	8.88e-10	0.035	0.19
gnomAD missense z	rare-variant burden score	evolutionary constraint	rare-variant (burden)	cross-axis	19427	0.0294	4.07e-05	0.0149	0.09
gnomAD missense z	immune-GWAS score	evolutionary constraint	common-variant	cross-axis	19427	0.0496	4.66e-12	0.0416	0.25
IEI gene membership	rare-variant burden score	rare-variant (curated)	rare-variant (burden)	cross-axis	19502	0.0583	3.52e-16	0.0753	0.34
IEI gene membership	immune-GWAS score	rare-variant (curated)	common-variant	cross-axis	19502	0.0611	1.33e-17	0.096	0.37
rare-variant burden score	immune-GWAS score	rare-variant (burden)	common-variant	cross-axis	19502	0.0111	1.21e-01	0.0427	0.01
gnomAD LOEUF	gnomAD missense z	evolutionary constraint	evolutionary constraint	within-axis	17959	-0.7079	0.00e+00	-0.37	50.11
