## Supplementary Table 6 for "Genome-scale perturbation signatures from primary human CD4^+^ T cells improve genetics-based prioritization of immune drug targets"

### Sheet: Coalitions
coalition	auc_mean	auc_sd
chance	0.5	0.0
genetic	0.7682213979163676	0.0286431123251791
perturbational	0.5875580018826082	0.0404471902494431
observational	0.6272846726973946	0.0355703881608307
genetic+perturbational	0.7818418768646596	0.0268711298093215
genetic+observational	0.7803823928269437	0.0284180415309772
observational+perturbational	0.6420132101660844	0.0398301199901844
genetic+observational+perturbational	0.7876226806426395	0.0277534643911463

### Sheet: Model ladder
model	label	auc	sd	sem
genetic only	Genetics Only	0.7682213979163676	0.0286431123251791	0.0057286224650358
+ observational	Genetics + Observational	0.7803823928269437	0.0284180415309772	0.0056836083061954
+ perturbational	Genetics + Perturbational	0.7818418768646596	0.0268711298093215	0.0053742259618643
full	Full Model	0.7876226806426395	0.0277534643911463	0.0055506928782292

### Sheet: Significance
model_a	model_b	delta	nb_p	stars
genetic	genetic+observational	0.0121609949105761	0.0264898858391544	*
genetic	genetic+perturbational	0.013620478948292	0.0223294765996113	*
genetic	full	0.0194012827262719	0.0091224760248361	**

### Sheet: Attribution
evidence	shapley_auc	share_pct
genetic	0.1958405553162409	68.08939923606566
perturbational	0.0363242659689316	12.629138247293922
observational	0.0554578593574669	19.281462516640417

### Sheet: Perturbational sub-block strata
block	weak_lift	strong_lift
Trans-regulatory residual	-0.0014956501817643	0.0283308576864663
Regulatory burden	0.0003143100475376	0.0020447144866188
Cytokine regulation	0.0072850084351503	0.0004642386880798
Cytokine-receptor regulation	-0.0050862350359315	0.0026892464400315
Polarization knockdown-coefficients	-0.0036525155746449	0.0154474654851493
Coverage flags	0.0055909936900511	0.0172409552512554
