## Supplementary Table 10 for "Genome-scale perturbation signatures from primary human CD4^+^ T cells improve genetics-based prioritization of immune drug targets"

### Sheet: Fig 5a nomination stages
rank_nonapproved	gene	pu_score	rank	rank_pctile	pu_role	furthest_imm_stage	crossdonor_confidence	donor_vetted
1	LACC1	0.9722299627241144	2	0.999948723207876	unlabeled			not_measured
2	IL7R	0.9707675176828646	3	0.9998974464157522	unlabeled		0.0076134653777243	weak
3	NFKB1	0.9694349662381776	4	0.9998461696236284	unlabeled		0.2369833526834024	weak
4	NFKBIA	0.9684479615905068	6	0.9997436160393806	unlabeled			not_measured
5	IL10	0.9678554596360196	7	0.9996923392472566	unlabeled			not_measured
6	TGFBR1	0.9678343400359154	8	0.9996410624551328	trial_heldout	Phase 2		not_measured
7	DKC1	0.9649933468492538	9	0.9995897856630088	unlabeled			not_measured
8	CFH	0.9644946203548082	10	0.999538508870885	unlabeled			not_measured
9	CTLA4	0.964404808282852	11	0.9994872320787612	trial_heldout	Phase 2		not_measured
10	TNFAIP3	0.9633468512934868	12	0.9994359552866372	unlabeled		0.6554464044584937	yes
11	STAT4	0.9632629649288158	13	0.9993846784945134	unlabeled			not_measured
12	IL23R	0.9601180565725896	14	0.9993334017023896	unlabeled		0.5696838547475881	yes
13	CXCR2	0.9601086142659188	15	0.9992821249102656	trial_heldout	Phase 3		not_measured
14	LYST	0.959731717498935	16	0.9992308481181418	unlabeled			not_measured
15	NOD2	0.9578562375842308	18	0.999128294533894	unlabeled			not_measured
16	NCF2	0.9576551110173264	19	0.99907701774177	unlabeled			not_measured
17	SEC61A1	0.9571721338734184	20	0.999025740949646	unlabeled			not_measured
18	CD40	0.9558011469244956	21	0.9989744641575224	trial_heldout	Phase 2		not_measured
19	FASLG	0.9544819635574264	22	0.9989231873653984	unlabeled			not_measured
20	CARD11	0.9532326276254172	23	0.9988719105732744	unlabeled		0.3411856527586259	yes
21	TERT	0.9525590905547142	24	0.9988206337811506	trial_heldout	Phase 3		not_measured
22	SMAD3	0.9517293942280304	26	0.9987180801969028	unlabeled		-0.1443416773609276	weak
23	ELOVL6	0.9515955844521522	27	0.998666803404779	unlabeled			not_measured
24	TNFRSF1A	0.9509484460859589	28	0.9986155266126552	unlabeled		0.7622662488712875	yes
25	RORC	0.9491762409404833	29	0.9985642498205312	unlabeled			not_measured
26	IFIH1	0.948313653773191	31	0.9984616962362834	unlabeled			not_measured
27	PLXNC1	0.9483117298646406	32	0.9984104194441596	unlabeled			not_measured
28	NCF1	0.946801126611476	34	0.9983078658599118	unlabeled			not_measured
29	FLNB	0.9466288810481832	36	0.998205312275664	unlabeled			not_measured
30	RASGRP1	0.9465067067531624	37	0.9981540354835402	unlabeled		0.072021218598663	weak
31	PIK3R1	0.946490949690342	38	0.9981027586914164	trial_heldout	Phase 2		not_measured
32	ACTA2	0.9456482568973212	40	0.9980002051071684	unlabeled			not_measured
33	IRF1	0.9455570557068304	42	0.9978976515229208	unlabeled		0.7234068385869289	yes
34	FOXP3	0.945063243057522	43	0.9978463747307968	unlabeled			not_measured
35	KMT2D	0.9446129196760604	44	0.9977950979386728	unlabeled			not_measured
36	MTHFD1	0.9442327934868482	45	0.997743821146549	unlabeled		0.35814190663931	yes
37	GFI1	0.9431091474397534	46	0.9976925443544252	unlabeled			not_measured
38	RUVBL1	0.94211894094944	47	0.9976412675623012	unlabeled			not_measured
39	RASGRF2	0.9420068814669768	48	0.9975899907701774	unlabeled			not_measured
40	IL21	0.941229359805584	49	0.9975387139780536	trial_heldout	Phase 2	0.3301897426777011	yes
41	SH2B3	0.9409162893891334	50	0.9974874371859296	unlabeled			not_measured
42	C3	0.9392946267127992	51	0.9974361603938058	trial_heldout	Phase 3		not_measured
43	WDR1	0.9375961332151732	54	0.9972823300174342	unlabeled			not_measured
44	IRF5	0.9369783323220532	56	0.9971797764331864	unlabeled			not_measured
45	NFATC2	0.9365899075161328	57	0.9971284996410624	unlabeled		0.6160068264245818	yes
46	SATB1	0.9363553826673044	59	0.9970259460568148	unlabeled			not_measured
47	HELLS	0.9362902209466818	60	0.9969746692646908	unlabeled			not_measured
48	TBX21	0.936083969142702	61	0.9969233924725668	unlabeled		0.7342241683682129	yes
49	DNASE1L3	0.936037892344022	62	0.996872115680443	unlabeled			not_measured
50	TLR3	0.935725667476654	63	0.9968208388883192	trial_heldout	Phase 3		not_measured

### Sheet: Fig 5b top-50 enrichment
model	threshold	observed_count	observed_pct	expected_count	expected_pct	ci95_lo_pct	ci95_hi_pct	fold_enrichment	p_bootstrap	p_bootstrap_bh	n_top	n_ctrl_per_draw	n_bootstrap	ctrl_pool_rank_min	ctrl_pool_n	seed
full	Phase >= 1 (any immune trial)	9	18.0	1.8634	3.7268	0.0	10.0	4.829880862938714	0.0001	0.0004	50	50	10000	200	18962	1234
full	Phase >= 3 (advanced immune trial)	4	8.0	0.6764	1.3528	0.0	6.0	5.913660555884093	0.0043	0.006880000000000001	50	50	10000	200	18962	1234
genetics_only	Phase >= 1 (any immune trial)	5	10.0	1.8655	3.731	0.0	10.0	2.6802465826856077	0.0397	0.0397	50	50	10000	200	18962	1234
genetics_only	Phase >= 3 (advanced immune trial)	3	6.0	0.6668999999999999	1.3338	0.0	6.0	4.49842555105713	0.0288	0.03291428571428571	50	50	10000	200	18962	1234

### Sheet: Fig 5c enrichment by depth
depth	model	threshold	observed_count	observed_pct	expected_count	expected_pct	ci95_lo_pct	ci95_hi_pct	fold_enrichment	p_bootstrap	p_bootstrap_bh	n_bootstrap	ctrl_pool_rank_min	ctrl_pool_n	seed
25	full	Phase >= 1 (any immune trial)	5	20.0	0.9227	3.6908	0.0	12.0	5.418879375745097	0.0019	0.0038	10000	200	18962	1234
25	genetics_only	Phase >= 1 (any immune trial)	4	16.0	0.9472	3.7888	0.0	12.0	4.222972972972973	0.0133	0.01773333333333333	10000	200	18962	1234
50	full	Phase >= 1 (any immune trial)	9	18.0	1.8634	3.7268	0.0	10.0	4.829880862938714	0.0001	0.0004	10000	200	18962	1234
50	genetics_only	Phase >= 1 (any immune trial)	5	10.0	1.8655	3.731	0.0	10.0	2.6802465826856077	0.0397	0.0397	10000	200	18962	1234
100	full	Phase >= 1 (any immune trial)	14	14.0	3.7174	3.7174	1.0	8.0	3.7660730618173996	0.0	0.0	10000	200	18962	1234
100	genetics_only	Phase >= 1 (any immune trial)	11	11.0	3.7367	3.7367	1.0	8.0	2.9437739181630853	0.0012	0.0031999999999999997	10000	200	18962	1234
