## Supplementary Table 11 for "Genome-scale perturbation signatures from primary human CD4^+^ T cells improve genetics-based prioritization of immune drug targets"

### Sheet: Comparison
method	evaluation	auc	n_genes	n_pos	missing_policy	note
PU full model	standard_taskA	0.636	19162	727	drop	all genes
GPS overall	standard_taskA	0.641	19162	727	fill0	all genes
missense-z	standard_taskA	0.606	19087	727	drop	all genes
PU full model	leakage_controlled	0.645	18878	535	drop	GPS drug-labeled genes removed
GPS overall	leakage_controlled	0.592	18878	535	fill0	GPS drug-labeled genes removed
missense-z	leakage_controlled	0.602	18803	535	drop	GPS drug-labeled genes removed

### Sheet: DeLong statistics
arm	statistic	value
standard_taskA	n_genes	19162
standard_taskA	n_pos	727
standard_taskA	auc_pu_full_model	0.6364811641631681
standard_taskA	auc_gps_overall	0.6410959880229021
standard_taskA	auc_delta	-0.004614823859733996
standard_taskA	delong_z	-0.35649076597268975
standard_taskA	delong_p	0.7214730661681306
standard_taskA	delong_p_holm	0.7214730661681306
standard_taskA	significance	ns
leakage_controlled	n_genes	18878
leakage_controlled	n_pos	535
leakage_controlled	auc_pu_full_model	0.6450824144890129
leakage_controlled	auc_gps_overall	0.5924324183867029
leakage_controlled	auc_delta	0.052649996102310026
leakage_controlled	delong_z	3.6223603841632457
leakage_controlled	delong_p	0.0002919270292188363
leakage_controlled	delong_p_holm	0.0005838540584376726
leakage_controlled	significance	***
	n_features_full_model	24

### Sheet: GPS drug labels
gps_drug_labeled_gene
ABAT
ABCA1
ABCB1
ABCC8
ABCC9
ABL1
ACE
ACHE
ADA
ADORA1
ADORA2B
ADRA1D
ADRA2B
ADRA2C
ADRB1
ADRB2
ADRB3
AGTR1
AKR1B1
AKT1
ALDH5A1
ALK
ALOX5
ANGPTL3
APOB
APP
AR
ATP1A1
ATP1A2
ATP1A3
ATP4A
AURKA
AVPR1A
AVPR2
BCHE
BCL2
BCR
BDKRB2
BLK
BRAF
BTK
C5
CA2
CA4
CACNA1B
CACNA1C
CACNA1D
CACNA1G
CACNA1H
CACNA1I
CACNA1S
CACNA2D1
CACNA2D3
CACNB2
CALCB
CALCR
CALCRL
CASR
CD19
CD2
CD3E
CD40
CD80
CD86
CDK1
CDK4
CDK6
CFTR
CHEK1
CHEK2
CHRM1
CHRM3
CHRNA4
CHRNB1
CHRNB2
CHRND
CHRNE
CHRNG
COL11A1
COL11A2
COL18A1
COL1A1
COL2A1
COL3A1
COL4A1
COL4A2
COL4A3
COL4A4
COL4A5
COL5A1
COL6A2
COL6A3
COL6A5
COMT
CPS1
CPT1B
CPT2
CRBN
CSF1R
CSF2RA
CSF3R
CTLA4
CUL4A
CYP11A1
CYP11B1
CYP17A1
CYP19A1
DDB1
DDC
DDR2
DHFR
DIO1
DMD
DNMT1
DNMT3A
DPYD
DRD1
DRD2
DRD3
DRD4
DRD5
EDNRA
EDNRB
EGFR
ELANE
EPHB2
EPHB6
EPOR
ERBB2
ERBB3
ERBB4
ESR1
ESR2
EZH2
F10
F11
F12
F2
F5
F8
F9
FAAH
FCER2
FGA
FGB
FGF23
FGFR1
FGFR2
FGFR3
FGFR4
FGG
FLT1
FLT3
FLT4
FSHR
GABBR1
GABBR2
GABRA1
GABRA2
GABRA3
GABRA4
GABRA5
GABRA6
GABRB1
GABRB2
GABRB3
GABRD
GABRE
GABRG1
GABRG2
GABRG3
GABRP
GCGR
GHR
GLA
GLP1R
GLRA1
GNRHR
GPD2
GRIA1
GRIA2
GRIA3
GRIA4
GRIK1
GRIK2
GRIK3
GRIK4
GRIK5
GRIN1
GRIN2A
GRIN2B
GRIN2C
GRIN2D
GRIN3A
GRIN3B
GUCY1A1
GUCY1A2
GUCY1B1
HBA1
HBA2
HBB
HCN4
HCRTR2
HDAC4
HDAC5
HDAC9
HMGCR
HPD
HTR1A
HTR2A
HTR2C
IDH1
IDH2
IDO1
IFNAR1
IFNGR1
IFNGR2
IGF1
IGF1R
IGF2
IL11RA
IL12B
IL17RA
IL1B
IL1R1
IL2RA
IL2RB
IL4R
IL5RA
IL6
IL6R
IL6ST
IMPA1
IMPDH1
INSR
ITGA2B
ITGA4
ITGAL
ITK
JAK1
JAK2
JAK3
KCNA1
KCNA2
KCNA5
KCNA6
KCNA7
KCNB1
KCNB2
KCNC1
KCNC3
KCND1
KCND2
KCND3
KCNG4
KCNH2
KCNJ11
KCNJ2
KCNJ3
KCNJ5
KCNQ1
KCNQ2
KCNQ3
KCNQ5
KCNS3
KDR
KIT
KLKB1
LAMA1
LAMA4
LEPR
LHCGR
MAP2K1
MAP2K2
MC1R
MC2R
MC4R
MET
MME
MMP1
MMP13
MMP8
MPL
MS4A1
MT-ND1
MT-ND2
MT-ND3
MT-ND4
MT-ND4L
MT-ND5
MT-ND6
MTNR1A
MTNR1B
MTOR
NDUFA1
NDUFA10
NDUFA11
NDUFA12
NDUFA13
NDUFA2
NDUFA4
NDUFA5
NDUFA6
NDUFA8
NDUFA9
NDUFAF1
NDUFAF2
NDUFAF3
NDUFAF4
NDUFB1
NDUFB11
NDUFB3
NDUFB4
NDUFB8
NDUFC2
NDUFS1
NDUFS2
NDUFS3
NDUFS4
NDUFS5
NDUFS6
NDUFS7
NDUFS8
NDUFV1
NDUFV2
NPC1L1
NPM1
NPR1
NR1H4
NR3C1
NR3C2
NTRK1
OPRM1
OXTR
P2RY12
PAH
PARP1
PARP2
PCSK9
PDE10A
PDE1A
PDE2A
PDE3A
PDE3B
PDE4A
PDE4B
PDE4D
PDE5A
PDE8A
PDGFRA
PDGFRB
PGF
PGR
PIK3CA
PIK3CD
PIK3CG
PIK3R1
PIK3R2
PIK3R3
PLG
PNLIP
POLA1
POLD1
POLD2
POLD3
POLE
POLE2
PPARA
PPARG
PPP3CA
PRIM1
PRKCA
PRKCB
PRKCD
PRKCE
PSMB8
PSMB9
PTGS2
PTH1R
RAF1
RARA
REN
RET
ROS1
RRM1
RRM2B
RXFP2
RXRB
RXRG
RYR1
S1PR3
SCN10A
SCN11A
SCN1A
SCN2A
SCN3A
SCN4A
SCN5A
SCN7A
SCN8A
SCN9A
SCNN1A
SERPINC1
SIGMAR1
SLC12A1
SLC12A3
SLC18A2
SLC22A11
SLC22A12
SLC5A1
SLC5A2
SLC6A1
SLC6A2
SLC6A3
SLC6A4
SMN1
SMN2
SMO
SNAP25
SOST
SRC
SRD5A3
SV2A
SYK
TERT
TGFB1
THRA
THRB
TNF
TNFRSF17
TNFSF11
TNFSF13B
TNNI3
TNNT2
TOP2A
TOP2B
TPO
TRPM8
TRPV1
TSHR
TTR
TUBA1A
TUBB
TUBB1
TUBB3
TUBB4A
TUBB4B
TYK2
VAMP2
VDR
VEGFA
VKORC1
XDH
