## Supplementary Table 13 for "Genome-scale perturbation signatures from primary human CD4^+^ T cells improve genetics-based prioritization of immune drug targets"

### Sheet: Performance
recover	score	auc	ci_lo	ci_hi	n_pos	ci
immune_exclusive	our_model	0.672	0.644	0.701	372	0.672 (0.644-0.701)
immune_exclusive	OT_genetic_immune	0.582	0.552	0.611	372	0.582 (0.552-0.611)
immune_exclusive	OT_genetic_cardiac	0.518	0.488	0.545	372	0.518 (0.488-0.545)
cardiac_exclusive	our_model	0.581	0.527	0.63	114	0.581 (0.527-0.630)
cardiac_exclusive	OT_genetic_immune	0.556	0.507	0.606	114	0.556 (0.507-0.606)
cardiac_exclusive	OT_genetic_cardiac	0.68	0.626	0.733	114	0.680 (0.626-0.733)

### Sheet: Pairwise DeLong
panel	A	B	auc_A	auc_B	delta	z	p	p_holm	sig
immune_exclusive	our_model	OT_genetic_immune	0.672	0.582	0.09	5.32	1.05e-07	2.11e-07	****
immune_exclusive	our_model	OT_genetic_cardiac	0.672	0.518	0.154	8.15	3.54e-16	1.06e-15	****
immune_exclusive	OT_genetic_immune	OT_genetic_cardiac	0.582	0.518	0.064	3.5	4.59e-04	4.59e-04	***
cardiac_exclusive	our_model	OT_genetic_immune	0.581	0.556	0.025	0.8	4.24e-01	4.24e-01	ns
cardiac_exclusive	our_model	OT_genetic_cardiac	0.581	0.68	-0.099	-2.9	3.69e-03	7.37e-03	**
cardiac_exclusive	OT_genetic_immune	OT_genetic_cardiac	0.556	0.68	-0.123	-3.85	1.18e-04	3.53e-04	***
